# p73 activates transcriptional signatures of basal lineage identity and ciliogenesis in pancreatic ductal adenocarcinoma

**DOI:** 10.1101/2023.04.20.537667

**Authors:** Stella K. Hur, Tim D.D. Somerville, Xiaoli S. Wu, Diogo Maia-Silva, Osama E. Demerdash, David A. Tuveson, Faiyaz Notta, Christopher R. Vakoc

**Affiliations:** Cold Spring Harbor Laboratory, Cold Spring Harbor, NY 11724, U.S.A; Department of Medical Biophysics, University of Toronto, Toronto, Ontario, Canada

## Abstract

During the progression of pancreatic ductal adenocarcinoma (PDAC), tumor cells are known to acquire transcriptional and morphological properties of the basal (also known as squamous) epithelial lineage, which leads to more aggressive disease characteristics. Here, we show that a subset of basal-like PDAC tumors aberrantly express p73 (TA isoform), which is a known transcriptional activator of basal lineage identity, ciliogenesis, and tumor suppression in normal tissue development. Using gain- and loss- of function experiments, we show that p73 is necessary and sufficient to activate genes related to basal identity (e.g. *KRT5*), ciliogenesis (e.g. *FOXJ1*), and p53-like tumor suppression (e.g. *CDKN1A*) in human PDAC models. Owing to the paradoxical combination of oncogenic and tumor suppressive outputs of this transcription factor, we propose that PDAC cells express a low level of p73 that is optimal for promoting lineage plasticity without severe impairment of cell proliferation. Collectively, our study reinforces how PDAC cells exploit master regulators of the basal epithelial lineage during disease progression.
