## Supplemental Table 1 for "p73 activates transcriptional signatures of basal lineage identity and ciliogenesis in pancreatic ductal adenocarcinoma"

### Sheet: Sheet1
Table S1. Sequences of sgRNAs and RT-qPCR primers used in this study
sgRNA name	sgRNA sequence	reference
Non-targeting CRISPR KO(N)	agtcgcttctcgattatggg	Tarumoto et al. 2018
hPCNA-targeting CRISPR KO	ggactcgtcccacgtctctt	This study
TP73 all isoform CRISPR KO #1	ccctcccgagctcgtggttg	This study
TP73 all isoform CRISPR KO #2	gcggggtggacaccttgatc	This study
TP73-TA isoform specific CRISPR KO #1	aggtcgaagtaggtgctgtc	This study
TP73-TA isoform specific CRISPR KO #2	gctccagaggtgctcaaacg	This study
Scramble CRISPRa #1	ctgaaaaaggaaggagttga	This study
Scramble CRISPRa #2	aagatgaaaggaaaggcgtt	This study
TP73-TA CRISPRa #1	tcccgcgcgccgggctaaaa	This study
TP73-TA CRISPRa #2	gacctgcttcggccctgcgt	Horlbeck et al. 2016
RT-qPCR primers
GAPDH F	agggctgcttttaactctggt	This study
GAPDH R	ccccacttgattttggaggga	This study
TP73-TA F	ggctgcgacggctgcagagc	Stiewe et al. 2004
TP73-TA R	gctcagcagattgaactgggccatg	Stiewe et al. 2004
TP73-dN F	caaacggcccgcatgttccc	Stiewe et al. 2004
TP73-dN R	tggtccatggtgctgctcagc	Stiewe et al. 2004
