## Supplemental Table 2 for "p73 activates transcriptional signatures of basal lineage identity and ciliogenesis in pancreatic ductal adenocarcinoma"

### Sheet: Sheet1
Table S2. List of genes depicted in the heatmap in Fig.2 C, in the same order as it appears on the heatmap.
TP73
S100A2
CDKN1A
GDF15
PHLDA3
UNC5B
CD82
GRHL3
TSPAN1
FAM212A
LRP1
MDM2
CTSH
NGFR
SFN
ZNF385A
ALS2CL
IRF6
CRYAB
SGK1
RNF144B
JAG2
SPATA18
BTG2
TP53I3
IFI16
MMP14
PIK3IP1
NSG1
WNT9A
PTPRU
HSPA6
RRAD
FGFR3
ICAM1
ADGRG1
GADD45A
C3
TNFSF10
ATF3
THBS1
TP53INP1
TRPV4
TBC1D2
VDR
PLA2G4C
ITGAM
PTGES
RGS16
SERPINF1
HSPA1B
BAG3
ZMAT3
TMEM117
GPNMB
IRF5
CXCL8
SPEG
SPHK1
HEG1
GM2A
HMOX1
OSGIN1
ZFAND2A
TRAF1
ADIRF
DNAJB4
DNAJB1
CAMK2B
FAM212B
CTSV
SESN2
